# Single-Trial Decoding of Scalp EEG Under Natural Conditions

**DOI:** 10.1101/481630

**Authors:** Greta Tuckute, Sofie Therese Hansen, Nicolai Pedersen, Dea Steenstrup, Lars Kai Hansen

## Abstract

There is significant current interest in decoding mental states from electro-encephalography (EEG) recordings. EEG signals are subject-specific, sensitive to disturbances, and have a low signal-to-noise ratio, which has been mitigated by the use of laboratory-grade EEG acquisition equipment under highly controlled conditions. In the present study, we investigate single-trial decoding of natural, complex stimuli based on scalp EEG acquired with a portable, 32 dry-electrode sensor system in a typical office setting. We probe generalizability by a leave-one-subject-out cross-validation approach. We demonstrate that Support Vector Machine (SVM) classifiers trained on a relatively small set of de-noised (averaged) pseudo-trials perform on par with classifiers trained on a large set of noisy single-trial samples. For visualization of EEG signatures exploited by SVM classifiers, we propose a novel method for computing sensitivity maps of EEG-based SVM classifiers. Moreover, we apply the NPAIRS resampling framework for estimation of map uncertainty and show that effect sizes of sensitivity maps for classifiers trained on small samples of de-noised data and large samples of noisy data are similar. Finally, we demonstrate that the average pseudo-trial classifier can successfully predict the class of single trials from withheld subjects, which allows for fast classifier training, parameter optimization and unbiased performance evaluation in machine learning approaches for brain decoding.
