## Supplementary File 1 for "Single-Trial Decoding of Scalp EEG Under Natural Conditions"

image_id	supercategories	categories
2061	furniture	toilet
2342	animal	giraffe
3084	indoor	clock
5154	furniture	bed
5174	vehicle	bus
5344	animal	zebra
5669	outdoor	stop sign
5694	animal	bird
5754	food	donut
5782	animal	dog
8218	indoor	clock
9822	food	donut
12999	outdoor	bench
13333	outdoor	stop sign
14377	animal	zebra
14686	animal	giraffe
14869	outdoor	bench
15386	furniture	bed
16765	vehicle	airplane
17352	food	pizza
18045	food	donut
21061	animal	giraffe
21514	animal	dog
23035	vehicle	boat
24351	animal	bear
25747	vehicle	train
26227	indoor	clock
26958	animal	giraffe
27591	furniture	bed
28186	food	pizza
28429	animal	cow
29732	animal	zebra
30484	vehicle	bus
31024	indoor	clock
31334	animal	bird
34169	vehicle	train
35318	animal	cat
38628	animal	zebra
38890	animal	zebra
40210	animal	elephant
42321	furniture	toilet
42696	animal	elephant
42893	vehicle	airplane
44240	vehicle	motorcycle
44467	indoor	teddy bear
45941	animal	cat
48784	vehicle	bus
49946	indoor	teddy bear
50750	animal	cow
51178	food	pizza
51949	furniture	toilet
52498	vehicle	airplane
52563	animal	sheep
53113	animal	cat
53533	vehicle	train
54632	animal	cat
55642	vehicle	train
58437	animal	dog
59295	animal	elephant
60409	indoor	clock
61351	indoor	teddy bear
61675	animal	sheep
62298	animal	horse
64442	animal	horse
64697	food	donut
64802	animal	elephant
66567	furniture	toilet
67558	furniture	toilet
68625	animal	giraffe
68697	indoor	teddy bear
69087	outdoor	stop sign
69693	vehicle	airplane
70334	animal	sheep
71907	furniture	toilet
71911	animal	giraffe
72077	furniture	bed
72704	animal	cat
75131	animal	cat
75576	animal	cat
78663	furniture	bed
79021	animal	dog
79024	vehicle	motorcycle
80283	vehicle	train
81363	animal	zebra
82457	furniture	bed
82611	vehicle	airplane
84488	animal	zebra
84875	vehicle	airplane
88382	animal	cow
89481	food	pizza
90810	furniture	toilet
90827	animal	dog
91735	animal	cow
93053	food	pizza
93531	animal	dog
93603	food	donut
94826	animal	sheep
95022	animal	bird
96481	animal	bear
96572	vehicle	boat
98549	animal	cat
99283	vehicle	train
100506	vehicle	bus
101357	furniture	bed
101643	vehicle	motorcycle
101657	animal	zebra
101660	furniture	bed
101684	animal	zebra
102604	vehicle	boat
102665	animal	giraffe
104565	animal	horse
105096	vehicle	airplane
105881	furniture	bed
106621	animal	dog
106688	vehicle	motorcycle
109169	indoor	clock
109835	indoor	clock
109995	furniture	bed
110111	food	donut
110308	indoor	clock
111988	outdoor	bench
112702	vehicle	bus
112805	outdoor	bench
113128	outdoor	bench
115763	animal	dog
116792	animal	zebra
117368	outdoor	stop sign
118087	animal	bird
118379	animal	dog
120060	animal	giraffe
120199	food	pizza
120645	vehicle	bus
121188	vehicle	boat
121461	animal	cow
123188	animal	bird
124747	vehicle	boat
127110	animal	bear
129715	animal	sheep
129719	animal	bird
130252	animal	giraffe
131060	indoor	teddy bear
132682	furniture	toilet
133428	animal	bear
135129	animal	horse
135790	vehicle	airplane
136572	vehicle	motorcycle
136929	food	donut
137578	furniture	toilet
139130	animal	zebra
139594	vehicle	motorcycle
139675	animal	zebra
140426	vehicle	boat
141201	animal	elephant
146301	food	pizza
147914	food	donut
149431	vehicle	boat
149712	food	pizza
150347	furniture	bed
150360	animal	zebra
150487	vehicle	motorcycle
150987	animal	bird
151053	indoor	teddy bear
151265	vehicle	motorcycle
151345	vehicle	motorcycle
152108	animal	zebra
153136	outdoor	bench
153340	vehicle	motorcycle
153861	vehicle	bus
156396	animal	zebra
156555	food	pizza
157032	outdoor	bench
157176	indoor	clock
157209	outdoor	stop sign
157886	animal	zebra
158345	furniture	bed
158824	animal	horse
159585	animal	giraffe
159680	indoor	clock
160746	animal	sheep
161266	animal	bird
161278	animal	bird
161569	animal	zebra
162892	furniture	bed
163332	animal	sheep
164497	animal	cow
164583	outdoor	bench
165365	vehicle	boat
165927	furniture	bed
166124	food	donut
167964	outdoor	stop sign
168190	animal	elephant
169988	furniture	toilet
170638	animal	horse
170960	outdoor	bench
170980	indoor	teddy bear
171142	animal	elephant
171315	indoor	teddy bear
172036	animal	bear
173760	animal	cow
173833	food	pizza
174507	animal	giraffe
177166	indoor	clock
178423	vehicle	train
178870	vehicle	airplane
179869	vehicle	boat
180333	food	donut
180623	indoor	clock
180657	animal	sheep
180911	outdoor	stop sign
181058	animal	sheep
181224	animal	elephant
181586	animal	cat
181815	animal	dog
182179	outdoor	bench
183123	vehicle	bus
183268	animal	cow
183719	animal	giraffe
184713	food	donut
186009	animal	sheep
186336	indoor	teddy bear
187401	animal	horse
189243	food	pizza
190216	indoor	teddy bear
190896	outdoor	bench
191381	furniture	toilet
191686	animal	bear
194551	animal	zebra
194956	indoor	teddy bear
195137	animal	zebra
195885	animal	cat
197225	animal	sheep
199332	food	pizza
199943	animal	bear
200031	animal	cat
200143	animal	zebra
200749	vehicle	bus
201308	animal	bear
202050	vehicle	boat
202298	animal	zebra
202329	outdoor	stop sign
202880	animal	giraffe
202943	vehicle	airplane
205196	food	donut
205875	furniture	bed
206176	vehicle	motorcycle
206256	vehicle	bus
206444	vehicle	boat
206530	food	pizza
207179	vehicle	motorcycle
208244	outdoor	stop sign
209320	animal	horse
209728	animal	bird
210144	animal	dog
210951	animal	elephant
211386	vehicle	bus
211823	furniture	bed
211853	vehicle	boat
212268	outdoor	bench
212507	vehicle	bus
216115	vehicle	airplane
216206	indoor	teddy bear
216322	furniture	toilet
217226	vehicle	train
217484	vehicle	train
218503	furniture	toilet
219920	indoor	clock
220306	animal	bear
221561	indoor	teddy bear
222122	animal	bear
223950	animal	bear
224109	animal	giraffe
225641	vehicle	motorcycle
226527	animal	giraffe
226708	vehicle	bus
226957	animal	cat
227033	vehicle	train
228133	food	donut
228754	vehicle	airplane
230151	animal	cat
233780	indoor	teddy bear
236324	indoor	clock
236936	furniture	toilet
238377	animal	dog
239706	animal	bear
239853	furniture	bed
239992	vehicle	airplane
242909	food	pizza
244240	furniture	toilet
244846	food	donut
247209	vehicle	airplane
247536	food	pizza
247929	furniture	toilet
248862	vehicle	bus
250385	animal	bear
250517	food	pizza
255440	animal	dog
255489	animal	sheep
257118	vehicle	motorcycle
258196	vehicle	motorcycle
259760	furniture	bed
261344	animal	zebra
262014	animal	cat
263246	outdoor	bench
263639	vehicle	train
265313	animal	cat
265766	animal	cow
266991	animal	horse
267653	animal	cat
268114	vehicle	boat
270136	vehicle	airplane
270351	animal	bird
270644	animal	bird
271522	indoor	teddy bear
271568	animal	bear
272803	animal	elephant
274959	vehicle	airplane
275723	animal	cow
276554	indoor	teddy bear
277433	indoor	clock
277543	indoor	teddy bear
282097	vehicle	bus
282176	outdoor	bench
282631	vehicle	bus
283208	vehicle	train
283734	animal	dog
285089	animal	bear
285352	furniture	toilet
285914	indoor	clock
286910	food	donut
287384	indoor	clock
288268	animal	cat
288274	animal	cat
288453	outdoor	bench
288691	animal	cow
291280	vehicle	motorcycle
291894	animal	elephant
294829	vehicle	motorcycle
295819	vehicle	train
297465	animal	cow
297984	food	pizza
298639	animal	elephant
298979	animal	zebra
299180	animal	cat
300123	animal	bear
300192	animal	horse
300704	vehicle	airplane
301419	vehicle	airplane
305762	outdoor	stop sign
306222	animal	bear
307400	animal	bird
307507	animal	bird
307936	animal	elephant
308894	vehicle	train
311104	animal	dog
311452	food	pizza
311709	animal	cow
311957	animal	horse
312536	food	donut
314002	animal	cow
315607	animal	elephant
315905	animal	zebra
315997	vehicle	bus
316407	food	donut
316522	vehicle	bus
318708	animal	cow
318814	animal	horse
321308	outdoor	stop sign
321742	vehicle	motorcycle
323494	animal	zebra
323585	animal	horse
323936	animal	bird
324877	vehicle	boat
325265	vehicle	boat
328888	indoor	teddy bear
330564	outdoor	bench
330604	vehicle	motorcycle
330683	animal	cow
331059	animal	elephant
331140	vehicle	boat
331291	animal	horse
331692	food	pizza
332724	food	donut
332815	animal	giraffe
333106	outdoor	bench
333133	animal	cow
333485	furniture	toilet
334393	vehicle	boat
334658	outdoor	stop sign
335935	food	pizza
337035	animal	bird
337748	furniture	toilet
338419	indoor	teddy bear
340405	vehicle	airplane
341440	vehicle	boat
342004	vehicle	motorcycle
342394	animal	giraffe
343606	animal	bird
343953	animal	cat
343993	animal	bear
344801	animal	bird
345590	animal	sheep
345719	vehicle	motorcycle
347747	vehicle	train
348487	vehicle	motorcycle
351252	vehicle	motorcycle
351537	vehicle	train
351876	vehicle	motorcycle
352553	furniture	toilet
352917	food	pizza
353489	vehicle	train
353562	animal	sheep
354380	food	pizza
354491	animal	horse
354644	vehicle	train
356110	food	pizza
356368	animal	zebra
356767	vehicle	motorcycle
358134	animal	giraffe
358724	indoor	clock
358750	vehicle	bus
359365	animal	giraffe
359984	animal	horse
361212	animal	bird
362567	animal	dog
364010	animal	dog
364913	animal	sheep
366950	animal	sheep
366975	animal	sheep
367092	animal	bird
368827	food	donut
369256	vehicle	train
369669	indoor	clock
370043	animal	elephant
370193	animal	bear
371029	animal	sheep
371183	animal	bear
372250	animal	elephant
374107	animal	elephant
374156	indoor	teddy bear
376358	animal	cow
379111	food	pizza
379754	outdoor	stop sign
379891	furniture	bed
380906	outdoor	bench
381214	vehicle	boat
382435	animal	dog
382890	vehicle	bus
383413	animal	bear
384994	animal	bird
386633	outdoor	stop sign
386786	furniture	toilet
387355	animal	bear
387551	vehicle	boat
389669	indoor	teddy bear
391825	animal	sheep
392670	vehicle	airplane
393677	animal	horse
393744	outdoor	bench
393836	furniture	bed
394866	indoor	clock
395211	animal	bird
395469	outdoor	bench
395735	animal	giraffe
395973	animal	bird
396550	animal	sheep
397010	animal	cow
397832	animal	giraffe
399091	outdoor	bench
399984	animal	bear
400547	vehicle	boat
400872	indoor	teddy bear
400994	animal	bird
402071	animal	elephant
402097	vehicle	boat
403472	animal	cat
403579	food	donut
403705	animal	giraffe
404183	vehicle	bus
404748	animal	giraffe
405226	animal	bear
406226	furniture	bed
406491	animal	cat
406579	vehicle	bus
407214	furniture	toilet
407821	vehicle	boat
408599	vehicle	bus
408965	vehicle	airplane
409163	vehicle	boat
410016	animal	dog
410344	animal	elephant
411446	animal	dog
414244	indoor	clock
414477	vehicle	bus
414560	animal	cow
414813	vehicle	airplane
415151	furniture	bed
415322	food	donut
416765	animal	cow
417596	outdoor	bench
419211	indoor	clock
420478	animal	cat
420702	animal	cow
421745	food	donut
422395	furniture	toilet
422729	animal	horse
423336	animal	cow
423990	indoor	clock
424293	outdoor	stop sign
424668	furniture	toilet
425072	vehicle	train
425187	outdoor	stop sign
427643	animal	sheep
428812	food	pizza
429558	vehicle	train
432968	animal	cat
434234	animal	elephant
434394	furniture	bed
434771	food	donut
435041	vehicle	train
435102	animal	cat
435294	animal	dog
435787	furniture	bed
436578	animal	bear
437426	animal	bear
438704	vehicle	airplane
439124	animal	horse
439619	vehicle	airplane
441599	animal	giraffe
442888	animal	cat
443391	animal	elephant
444203	outdoor	bench
445276	animal	bear
445301	furniture	toilet
446459	animal	zebra
446751	animal	elephant
448251	animal	cow
448358	vehicle	airplane
450607	vehicle	bus
450856	food	donut
451621	outdoor	stop sign
452183	vehicle	train
452213	animal	cow
453222	vehicle	bus
454538	animal	sheep
455476	animal	sheep
456315	animal	elephant
458153	animal	elephant
458568	indoor	clock
459248	vehicle	train
459747	animal	bird
459765	animal	giraffe
460625	vehicle	airplane
460901	furniture	bed
461278	outdoor	bench
462026	vehicle	motorcycle
462664	animal	bird
464993	indoor	clock
465092	outdoor	bench
465826	vehicle	train
466217	animal	dog
466484	vehicle	boat
467206	furniture	bed
467911	animal	giraffe
468363	indoor	teddy bear
470423	vehicle	motorcycle
470977	animal	sheep
471566	animal	horse
471665	animal	giraffe
471839	food	pizza
472776	animal	horse
473171	outdoor	stop sign
473634	animal	cat
473891	vehicle	bus
473919	indoor	teddy bear
474188	outdoor	bench
474713	outdoor	bench
474920	animal	bird
475766	animal	sheep
476380	food	pizza
477828	animal	sheep
478403	vehicle	airplane
478480	animal	giraffe
480583	food	donut
482037	food	donut
482233	outdoor	stop sign
482834	outdoor	stop sign
482989	furniture	bed
483159	food	donut
483573	vehicle	airplane
484384	animal	cow
485261	furniture	bed
488726	animal	sheep
489070	outdoor	stop sign
489266	animal	horse
489606	animal	cat
489899	animal	elephant
490475	animal	bear
492379	indoor	clock
495881	animal	cow
496166	furniture	toilet
496531	outdoor	stop sign
497484	food	donut
497633	vehicle	boat
498443	animal	dog
500446	indoor	clock
503431	animal	sheep
503616	animal	giraffe
506416	vehicle	train
506766	food	pizza
509217	vehicle	bus
510175	animal	horse
510914	animal	horse
513266	food	donut
515006	indoor	teddy bear
516264	vehicle	boat
518834	animal	sheep
519064	animal	cat
519431	animal	dog
519528	animal	bird
519713	vehicle	boat
520743	vehicle	boat
520812	animal	sheep
520980	animal	bear
521256	animal	bear
521560	furniture	bed
521884	outdoor	stop sign
522554	outdoor	bench
524848	furniture	toilet
525999	animal	bird
527510	vehicle	airplane
529777	outdoor	stop sign
530855	animal	zebra
531045	furniture	toilet
532147	animal	giraffe
532531	food	pizza
532543	animal	horse
532718	animal	dog
534259	vehicle	train
535019	vehicle	train
537652	animal	bird
537955	animal	dog
538149	indoor	teddy bear
538209	indoor	clock
538792	vehicle	motorcycle
538925	furniture	bed
539673	vehicle	boat
539984	animal	horse
540225	animal	dog
540283	animal	cow
540348	vehicle	train
540863	outdoor	bench
540988	outdoor	bench
542407	animal	dog
542713	food	pizza
546085	vehicle	motorcycle
547863	outdoor	stop sign
548013	vehicle	train
549117	food	donut
549933	vehicle	bus
552170	vehicle	motorcycle
552276	animal	horse
552876	indoor	teddy bear
553189	animal	elephant
553533	animal	cow
556782	animal	dog
557220	animal	zebra
558248	furniture	toilet
558538	outdoor	stop sign
559040	vehicle	bus
560853	animal	horse
561446	animal	elephant
561529	indoor	teddy bear
562370	animal	dog
563233	outdoor	stop sign
564940	indoor	teddy bear
567837	outdoor	stop sign
568633	furniture	toilet
568654	animal	cow
569415	animal	elephant
572251	vehicle	airplane
573483	indoor	clock
573544	animal	elephant
575496	indoor	teddy bear
575909	outdoor	stop sign
576327	animal	zebra
576701	animal	cat
576956	indoor	clock
578715	outdoor	stop sign
578902	animal	horse
579463	animal	horse
